# Histological transition during ovotestis formation in a female-to-male sex-change fish, the harlequin sandsmelt (*Parapercis pulchella*)

**DOI:** 10.1101/2025.08.25.672246

**Authors:** Akifumi Yao, Fumitaka Noguchi, Hisanori Kohtsuka, Toru Miura

## Abstract

Many teleost fishes are capable of sex change, and some species possess intersex gonads known as ovotestes, which contain both ovarian and testicular tissues. Uncovering the developmental processes in ovotestis formation is critical for elucidating the mechanisms of intersexuality in vertebrates. However, such developmental processes have been described in only a limited number of species. In this study, we examined the histological structure of juvenile gonads in the harlequin sandsmelt (*Parapercis pulchella*), a female-to-male sex-change fish in which mature females possess ovotestes. Juveniles measuring up to 32.2 mm in total length exhibited gonads containing cyst-formed developing oogonia and a small number of oocytes. In contrast, larger juveniles possessed more developed ovaries but showed no detectable spermatogenic germ cells. These results suggest that gonads initially differentiate as ovaries and subsequently develop into ovotestes through the emergence of male germ cells. Together with previous studies, our results also indicate that a similar developmental sequence may be shared among sex-change fishes.
