## Supplementary material for "Histological transition during ovotestis formation in a female-to-male sex-change fish, the harlequin sandsmelt (*Parapercis pulchella*)": Table S1

### Sheet: Sample information
Sample ID	Lot	Sampling day	Sampling site	Sampling method	Total length (mm)	Standard length (mm)	Purpose	Histological features
82-10-17	1634	Octorber 16th, 1982	Kurumi, Numazu city, Suruga Bay	SCUBA diving	38.5	31.2	Juvenile sample	Immature ovary with numerous perinucleous-stage oocytes and oogonia
82-10-18	1634	Octorber 16th, 1982	Kurumi, Numazu city, Suruga Bay	SCUBA diving	31.3	25.1	Juvenile sample	Not included this study due to low sample quality
82-10-19	1634	Octorber 16th, 1982	Kurumi, Numazu city, Suruga Bay	SCUBA diving	36.4	29.5	Juvenile sample	Immature ovary with numerous perinucleous-stage oocytes and oogonia
82-10-20	1634	Octorber 16th, 1982	Kurumi, Numazu city, Suruga Bay	SCUBA diving	32.8	27.1	Juvenile sample	Immature ovary with numerous perinucleous-stage oocytes and oogonia
82-10-21	1634	Octorber 16th, 1982	Kurumi, Numazu city, Suruga Bay	SCUBA diving	45.2	37.8	Juvenile sample	Immature ovary with numerous perinucleous-stage oocytes and oogonia
82-10-22	1634	Octorber 16th, 1982	Kurumi, Numazu city, Suruga Bay	SCUBA diving	39.9	33	Juvenile sample	Immature ovary with numerous perinucleous-stage oocytes and oogonia
82-10-23	1634	Octorber 16th, 1982	Kurumi, Numazu city, Suruga Bay	SCUBA diving	47.7	39.4	Juvenile sample	Immature ovary with numerous perinucleous-stage oocytes and oogonia
82-10-24	1634	Octorber 16th, 1982	Kurumi, Numazu city, Suruga Bay	SCUBA diving	43.9	36.1	Juvenile sample	Immature ovary with numerous perinucleous-stage oocytes and oogonia
82-10-25	1634	Octorber 16th, 1982	Kurumi, Numazu city, Suruga Bay	SCUBA diving	42.4	35.4	Juvenile sample	Immature ovary with numerous perinucleous-stage oocytes and oogonia
82-10-26	1634	Octorber 16th, 1982	Kurumi, Numazu city, Suruga Bay	SCUBA diving	32.2	26.2	Juvenile sample	Developing ovary with many cyst-formed germ cells (oogonia), and a few perinucleous-stage oocytes
82-10-27	1634	Octorber 16th, 1982	Kurumi, Numazu city, Suruga Bay	SCUBA diving	31.6	25.8	Juvenile sample	Developing ovary with many cyst-formed germ cells (oogonia), and a few perinucleous-stage oocytes
79-10-1	1623	Octorber, 1979	Enashi, Numazu city, Suruga Bay	Hook and line (fising)	136.5	-	Adult sample	Undergoing sex change (early transition stage)
79-10-2	1623	Octorber, 1979	Enashi, Numazu city, Suruga Bay	Hook and line (fising)	133.3	-	Adult sample	Undergoing sex change (early transition stage)
79-10-3	1623	Octorber, 1979	Enashi, Numazu city, Suruga Bay	Hook and line (fising)	133.6	-	Adult sample	Undergoing sex change (early transition stage)
79-10-4	1623	Octorber, 1979	Enashi, Numazu city, Suruga Bay	Hook and line (fising)	97.9	-	Adult sample	Female (ovotestis)
79-10-5	1623	Octorber, 1979	Enashi, Numazu city, Suruga Bay	Hook and line (fising)	122	-	Adult sample	Female (ovotestis)
79-10-6	1623	Octorber, 1979	Enashi, Numazu city, Suruga Bay	Hook and line (fising)	159.5	-	Adult sample	Male (testis)
79-10-7	1623	Octorber, 1979	Enashi, Numazu city, Suruga Bay	Hook and line (fising)	157.1	-	Adult sample	Male (testis)
79-10-8	1623	Octorber, 1979	Enashi, Numazu city, Suruga Bay	Hook and line (fising)	124.6	-	Adult sample	Female (ovotestis)
79-10-9	1623	Octorber, 1979	Enashi, Numazu city, Suruga Bay	Hook and line (fising)	141.3	-	Adult sample	Undergoing sex change (early tarnsitin stage; unique histological featurs, enhancing undefined tissues in ovarian lamellae)
79-10-10	1623	Octorber, 1979	Enashi, Numazu city, Suruga Bay	Hook and line (fising)	146.3	-	Adult sample	Male (testis)
79-10-11	1623	Octorber, 1979	Enashi, Numazu city, Suruga Bay	Hook and line (fising)	135.7	-	Adult sample	Undergoing sex change (early transition stage)
79-10-12	1623	Octorber, 1979	Enashi, Numazu city, Suruga Bay	Hook and line (fising)	116.5	-	Adult sample	Female (ovotestis)
79-10-13	1623	Octorber, 1979	Enashi, Numazu city, Suruga Bay	Hook and line (fising)	126	-	Adult sample	Female (ovotestis)
79-10-14	1623	Octorber, 1979	Enashi, Numazu city, Suruga Bay	Hook and line (fising)	85.6	-	Adult sample	Not included this study due to low sample quality
79-10-15	1623	Octorber, 1979	Enashi, Numazu city, Suruga Bay	Hook and line (fising)	133.8	-	Adult sample	Female (ovotestis)
79-10-16	1623	Octorber, 1979	Enashi, Numazu city, Suruga Bay	Hook and line (fising)	163.8	-	Adult sample	Male (testis)
79-10-17	1623	Octorber, 1979	Enashi, Numazu city, Suruga Bay	Hook and line (fising)	148.9	-	Adult sample	Undergoing sex change (early transition stage)
79-10-18	1623	Octorber, 1979	Enashi, Numazu city, Suruga Bay	Hook and line (fising)	138.8	-	Adult sample	Undergoing sex change (late transition stage)
79-10-19	1623	Octorber, 1979	Enashi, Numazu city, Suruga Bay	Hook and line (fising)	154.1	-	Adult sample	Female (ovotestis)
79-10-20	1623	Octorber, 1979	Enashi, Numazu city, Suruga Bay	Hook and line (fising)	115.3	-	Adult sample	Male (testis)
79-10-21	1623	Octorber, 1979	Enashi, Numazu city, Suruga Bay	Hook and line (fising)	65.5	-	Juvenile/young sample	Not included this study due to low sample quality
79-11-13	1624	November 13th, 1979	Enashi ~ Ose, Numazu city, Suruga Bay	Hook and line (fising)	51.2	-	Juvenile/young sample	Not included this study due to low sample quality
79-11-14	1624	November 13th, 1979	Enashi ~ Ose, Numazu city, Suruga Bay	Hook and line (fising)	38.7	-	Juvenile sample	Not included this study due to low sample quality
80-3-11	1627	March, 1980	Enashi, Numazu city, Suruga Bay	Hook and line (fising)	61.3	-	Juvenile/young sample	Not included this study due to low sample quality
